# Classification of ovarian cancer cell lines using transcriptional profiles defines the five major pathological subtypes

**DOI:** 10.1101/2020.07.14.202457

**Authors:** B. M. Barnes, L. Nelson, A. Tighe, R. D. Morgan, J. McGrail, S. S. Taylor

## Abstract

Epithelial ovarian cancer (EOC) is a heterogenous disease consisting of five major pathologically distinct subtypes: High-grade serous ovarian carcinoma (HGSOC), low-grade serous (LGS), endometrioid, clear cell and mucinous carcinoma. Although HGSOC is the most prevalent subtype, representing approximately 75% of cases, a 2013 landmark study from Domcke *et al*., found that many frequently used ovarian cancer cell lines were not genetically representative of HGSOC tissue samples from The Cancer Genome Atlas. Although this work subsequently identified several rarely used cell lines to be highly suitable as HGSOC models, cell line selection for ovarian cancer research does not appear to have altered substantially in recent years. Here, we find that application of non-negative matrix factorisation (NMF) to the transcriptional profiles of 45 commonly used ovarian cancer cell lines exquisitely clusters them into five distinct classes, representative of the five main subtypes of EOC. This methodology was in strong agreement with Domcke *et al*., in identification of cell lines most representative of HGSOC. Furthermore, this robust classification of cell lines, including some previously not annotated or miss-annotated in the literature, now informs selection of the most appropriate models for all five pathological subtypes of ovarian cancer. Furthermore, using machine learning algorithms trained using the classification of the current cell lines, we are able provide a methodology for future classification of novel EOC cell lines.
