## Supplemental tables for "Classification of ovarian cancer cell lines using transcriptional profiles defines the five major pathological subtypes"

### Sheet: Sheet1
Cell line name	Synonyms	Primary literature annotation	Primary literature description	Specimen site	Pre-biopsy treatment	NMF_cluster	Pubmed citations (20/04/2020)	Domcke score	Reference(s)
OC 314	OC-314; OC314	Serous	serous adenocarcinoma of the ovary	Ascites	None	Endometrioid	4	NA	Alama, A., Barbieri, F., Favre, A., Cagnoli, M., Noviello, E., Pedullà, F., Viale, M., Foglia, G., & Ragni, N. (1996). Establishment and characterization of three new cell lines derived from the ascites of human ovarian carcinomas. Gynecologic Oncology, 62(1), 82–88. https://doi.org/10.1006/gyno.1996.0194
OV7	OV-7	Mixed	Poorly differentiated mixed carcinoma	Solid tumour (primary?)	Chlorambucil	LGS	15	NA	Boocock, C. A., Charnock-Jones, D. S., Sharkey, A. M., McLaren, J., Barker, P. J., Wright, K. A., Twentyman, P. R., & Smith, S. K. (1995). Expression of vascular endothelial growth factor and its receptors flt and KDR in ovarian carcinoma. Journal of the National Cancer Institute, 87(7), 506–516. https://doi.org/10.1093/jnci/87.7.506
TOV-112D	TOV-112d; TOV112D; TOV-112; TOV112	Endometrioid	Endometrioid carcinoma of a 42 year-old patient. Survival, 3 months	Ovary	none	Endometrioid	83	NA	Provencher, D. M., Lounis, H., Champoux, L., Tétrault, M., Manderson, E. N., Wang, J. C., Eydoux, P., Savoie, R., Tonin, P. N., & Mes-Masson, A. M. (2000). Characterization of four novel epithelial ovarian cancer cell lines. In Vitro Cellular & Developmental Biology. Animal, 36(6), 357–361.
KURAMOCHI		NS	Undifferentiated carcinoma with typically epithelial features in vitro. Microvilli on the cell surface, cell continuity with the relatively developed junctional complex, but no secretary granules and vesicles.	NS	NS	HGS	20	1.57828	Motoyama, T. (1981). [Biological characterization including sensitivity to mitomycin C of cultured human ovarian cancers (author’s transl)]. Acta Obstetrica et Gynaecologica Japonica, 33(8), 1197–1204; Motoyama, T. (1982). [Quantitative analysis on in vitro drug sensitivity of cultured human ovarian cancer cell lines (author’s transl)]. Nihon Sanka Fujinka Gakkai Zasshi, 34(3), 308–314.
OVSAHO		Serous	Serous papillary adenocarcinoma	Solid metastatic tumour	Fifteen courses of FAMT; six courses of CAP (cyclophosphamide, adriamycin, cisplatin)	HGS	17	1.54473	Yanagibashi, T., Gorai, I., Nakazawa, T., Miyagi, E., Hirahara, F., Kitamura, H., & Minaguchi, H. (1997). Complexity of expression of the intermediate filaments of six new human ovarian carcinoma cell lines: New expression of cytokeratin 20. British Journal of Cancer, 76(7), 829–835.
SNU-119	SNU119; NCI-SNU-119	Serous	serous cystoadenocarcinoma of a 50 year-old Korean patient	Ascites	cyclophosphamide, adriamycin, cisplatin, 5-fluorouracil	HGS	7	1.53693	Yuan, Y., Kim, W. H., Han, H. S., Lee, J. H., Park, H. S., Chung, J. K., Kang, S. B., & Park, J. G. (1997). Establishment and characterization of human ovarian carcinoma cells lines. Gynecologic Oncology, 66(3), 378–387. https://doi.org/10.1006/gyno.1997.4785
COV362	Cov362; COV-362	Endometrioid	Endometrioid carcinoma. Cells derived from pleural effusion	Pleural effusion	NS	HGS	12	1.52167	van den Berg‐Bakker, C. A. M., Hagemeijer, A., Franken‐Postma, E. M., Smit, V. T. H. B. M., Kuppen, P. J. K., Claasen, H. H. V. R., Cornelisse, C. J., & Schrier, P. I. (1993). Establishment and characterization of 7 ovarian carcinoma cell lines and one granulosa tumor cell line: Growth features and cytogenetics. International Journal of Cancer, 53(4), 613–620.
OVCAR-4	OVCAR 4; NIH:OVCAR-4; NIH:OVCAR4; OVCAR.4; OVCAR4; Ovcar4	NS	Ovarian carcinoma clinically resistant to alkylating agents	Ascites	Cyclophosphamide, cisplatin, doxorubicin	HGS	74	1.46337	Pirker, R., FitzGerald, D. J. P., Hamilton, T. C., Ozols, R. F., Laird, W., Frankel, A. E., Willingham, M. C., & Pastan, I. (1985). Characterization of immunotoxins active against ovarian cancer cell lines. Journal of Clinical Investigation, 76(3), 1261–1267; Schilder, R. J., Hall, L., Monks, A., Handel, L. M., Fornace, A. J., Ozols, R. F., Fojo, A. T., & Hamilton, T. C. (1990). Metallothionein g…
COV318	Cov318; COV-318	Serous	Serous carcinoma	Ascites	NS	HGS	3	1.46086	van den Berg‐Bakker, C. A. M., Hagemeijer, A., Franken‐Postma, E. M., Smit, V. T. H. B. M., Kuppen, P. J. K., Claasen, H. H. V. R., Cornelisse, C. J., & Schrier, P. I. (1993). Establishment and characterization of 7 ovarian carcinoma cell lines and one granulosa tumor cell line: Growth features and cytogenetics. International Journal of Cancer, 53(4), 613–620.
JHOS-4	JHOS4	Serous	Serous cystadenocarcinoma	NS	NS	HGS	0	1.42753	RIKEN BRC - unpublished data, originated by Ishikawa H and Yasuda M.
TYK-nu	TYK-NU; TYKnu; TYKNU	NS	Undifferentiated carcinoma	Ovary	NS	LGS	22	1.42299	Yoshiya, N. (1986). [Establishment of a cell line from human ovarian cancer (undifferentiated carcinoma of FIGO classification) and analysis of its cell-biological characteristics and sensitivity to anticancer drugs]. Nihon Sanka Fujinka Gakkai Zasshi, 38(10), 1747–1753. http://www.ncbi.nlm.nih.gov/pubmed/3782955
OVKATE		Serous	Serous papillary adenocarcinoma	Solid metastatic tumour	Three courses of CAP (cyclophosphamide, adriamycin, cisplatin); three courses of EP	HGS	3	1.39224	Yanagibashi, T., Gorai, I., Nakazawa, T., Miyagi, E., Hirahara, F., Kitamura, H., & Minaguchi, H. (1997). Complexity of expression of the intermediate filaments of six new human ovarian carcinoma cell lines: New expression of cytokeratin 20. British Journal of Cancer, 76(7), 829–835.
Caov-4	CaOv-4; CaOV-4; CAOV-4; CAOV4; Caov4	NS	Adenocarcinoma of a 45 year-old patient	Subserosa of the fallopian tube	NS	HGS	30	1.38452	ATCC - unpublished data deposited by J. Fogh.
OAW28	OAW-28; OAW 28	NS	Adenocarcinoma. The cell line was derived from the ascites of a 75-year-old patient who had been treated with cis-platinum and melphalan, without response. The patient died 3 days after paracentesis.	Ascites	Cisplatin, melphalan	HGS	4	1.37605	Wilson, A. P., Dent, M., Pejovic, T., Hubbold, L., & Radford, H. (1996). Characterisation of seven human ovarian tumour cell lines. British Journal of Cancer, 74(5), 722–727.
JHOS-2	JHOS2	Serous	Serous adenocarcinoma of a 45-year-old Japanese woman	Ovary	None	HGS	2	1.34385	Yamada, K., Tachibana, T., Hashimoto, H., Suzuki, K., Yanagida, S., Endoh, H., Kimura, E., Yasuda, M., Tanaka, T., & Ishikawa, H. (1999). Establishment and characterization of cell lines derived from serous adenocarcinoma (JHOS-2) and clear cell adenocarcinoma (JHOC-5, JHOC-6) of human ovary. Human Cell : Official Journal of Human Cell Research Society.
Caov-3	CaOv-3; CaOV-3; CAOV-3; CAOV3; CaOV3; CaOv3; Caov3; CA-OV-3	NS	Adenocarcinoma of the ovary of a 54 year old caucasion patient.	NS	NS	HGS	466	1.33366	ATCC - unpublished data deposited by J. Fogh.
59M	OAW59M; OAW 59M; 59 M	Endometrioid	Endometrioid carcinoma of ovary (with clear cell components). The 65 year-old patient had previously presented with stage 1A carcinoma of the ovary together with in situ carcinoma of the endometrium and tubes as separate primaries. Presented two years later with ascites and a lump in the breast which was diagnosed as metastatic ovarian cancer. The cell line was established from the ascitic sample.	Ascites	None	LGS	267	1.32432	Wilson, A. P., Dent, M., Pejovic, T., Hubbold, L., & Radford, H. (1996). Characterisation of seven human ovarian tumour cell lines. British Journal of Cancer, 74(5), 722–727.
ONCO-DG-1	ONCO-DG 1; ONCO-DG1; ONCODG1	NS	Problematic cell line. Shown to be a OVCAR-3 derivative by STR profiling	NS	NS	HGS	7	1.32211	Grimm, D., Hofstädter, F., Bauer, J., Spruß, T., Steinbach, P., Bernhardt, G., & Menze, R. (1992). Establishment and characterization of a human papillary thyroid carcinoma cell line with oxyphilic differentiation (ONCO-DG 1). Virchows Archiv B Cell Pathology Including Molecular Pathology; Schweppe, R. E., Klopper, J. P., Korch, C., Pugazhenthi, U., Benezra, M., Knauf, J. A., Fagin, J. A., Marlow…
FU-OV-1	FUOV1	Serous	Poorly differentiated serous papillary adenocarcinoma of a 65-year-old postmenopausal Japanese woman. Laboratory examinations showed an elevation in the serum CA 125 level (320 U/rnl)	Ovary	None	HGS	1	1.29698	Emoto, M., Oshima, K., Ishiguro, M., Iwasaki, H., Kawarabayashi, T., & Kikuchi, M. (1999). Establishment and characterization of a serous papillary adenocarcinoma cell line of the human ovary in a serum-free culture. Pathology, Research and Practice, 195(4), 237–242.
OVCAR-3	Ovcar-3; OVCAR 3; NIH:OVCAR-3; NIH:Ovcar-3; NIH:OVCAR3; NIH-OVCAR-3; NIHOVCAR3; OVCAR.3; OVCAR3; Ovcar3	NS	Poorly differentiated papillary adenocarcinoma. Ascites devleoped 8 months after diagnosis, from which cells were derived. The preliminary results of in vitro drug sensitivity for melphalan, Adriamycin, and cisplatin suggest that OVCAR-3 is resistant to these drugs at clinically relevant drug levels.	Ascites	cyclophosphamide, adriamycin, cisplatin	HGS	1976	1.29536	Hamilton, T. C., Young, R. C., McKoy, W. M., Grotzinger, K. R., Green, J. A., Whang-Peng, J., Rogan, A. M., Ozols, R. F., Chu, E. W., & Green, W. R. (1983). Characterization of a Human Ovarian Carcinoma Cell Line (NIH:OVCAR-3) with Androgen and Estrogen Receptors. Cancer Research, 43(11), 5379–5389.
ES-2	ES2	NS	Ovarian carcinoma	NS	NS	LGS	518	1.29	Lau, D. H., Lewis, A. D., & Sikic, B. I. (1989). Association of DNA cross-linking with potentiation of the morpholino derivative of doxorubicin by human liver microsomes. Journal of the National Cancer Institute, 81(13), 1034–1038. https://doi.org/10.1093/jnci/81.13.1034
JHOM-2B	JHOM2B	Mucinous	mucinous tubular adenocarcinoma	NS	NS	Mucinous	0	1.27593	RIKEN BRC - unpublished data, originated by Ishikawa H and Yasuda M.
SNU-8	SNU8	Serous	Serous cystoadenocarcinoma of a 55 year-old patient Korean patient	Ascites	cyclophosphamide, adriamycin, cisplatin	HGS	3	1.27046	Yuan, Y., Kim, W. H., Han, H. S., Lee, J. H., Park, H. S., Chung, J. K., Kang, S. B., & Park, J. G. (1997). Establishment and characterization of human ovarian carcinoma cells lines. Gynecologic Oncology, 66(3), 378–387. https://doi.org/10.1006/gyno.1997.4785
OV-90	OV90	NS	Serous papillary adenocarcinoma of a 64 year-old patient. Survial, 18 months	Ascites	None	Mucinous	99	1.18758	Lounis, H., Mes-Masson, A. M., Dion, F., Bradley, W. E. C., Seymour, R. J., Provencher, D., & Tonin, P. N. (1998). Mapping of chromosome 3p deletions in human epithelial ovarian tumors. Oncogene, 17(18), 2359–2365; Provencher, D. M., Lounis, H., Champoux, L., Tétrault, M., Manderson, E. N., Wang, J. C., Eydoux, P., Savoie, R., Tonin, P. N., & Mes-Masson, A. M. (2000). Characterization of four nov…
RMUG-S	RMUGS	Mucinous	Ovarian mucinous cystadenocarcinoma of a 54 year old Japanese patient.	Ascites	None	Mucinous	17	1.14802	Sakayori, M., Nozawa, S., Udagawa, Y., Chin, K., Lee, S. G., Sakuma, T., Iizuka, R., Wada, Y., Yoshida, S., & Takeda, Y. (1990). Biological properties of two newly established cell lines (RMUG-S, RMUG-L) from a human ovarian mucinous cystadenocarcinoma. Human Cell : Official Journal of Human Cell Research Society, 3(1), 52–56.
JHOM-1	JHOM1	Mucinous	Mucinous adenocarcinoma	NS	NS	LGS	0	0.983989	RIKEN BRC - unpublished data, originated by Ishikawa H and Yasuda M.
OVCAR-8	OVCAR 8; NIH:OVCAR-8; OVCAR8; Ovcar8; OVCAR.8; OVCA8	NS	Adenocarcinoma of the ovary	NS	Carboplatin	LGS	207	0.755815	Schilder, R. J., Hall, L., Monks, A., Handel, L. M., Fornace, A. J., Ozols, R. F., Fojo, A. T., & Hamilton, T. C. (1990). Metallothionein gene expression and resistance to cisplatin in human ovarian cancer. International Journal of Cancer, 45(3), 416–422.
COV644	COV-644	Mucinous	Mucinous carcinoma. Cells isolated from solid primary tumour	Primary tumour	NS	Mucinous	3	0.408549	van den Berg‐Bakker, C. A. M., Hagemeijer, A., Franken‐Postma, E. M., Smit, V. T. H. B. M., Kuppen, P. J. K., Claasen, H. H. V. R., Cornelisse, C. J., & Schrier, P. I. (1993). Establishment and characterization of 7 ovarian carcinoma cell lines and one granulosa tumor cell line: Growth features and cytogenetics. International Journal of Cancer, 53(4), 613–620.
EFO-21	EFO 21; EFO21	Serous	Poorly differentiated serous adenocarcinoma	Ascites	NS	Clear_cell	22	0.340976	Simon, W. E., Albrecht, M., Hänsel, M., Dietel, M., & Hölzel, F. (1983). Cell lines derived from human ovarian carcinomas: growth stimulation by gonadotropic and steroid hormones. Journal of the National Cancer Institute, 70(5), 839–845. http://www.ncbi.nlm.nih.gov/pubmed/6405069
JHOC-5	JHOC5	Clear cell	Recurrent tumor of a clear cell adenocarcinoma of a 47-year-old Japanese woman	Pelvis	cyclophosphamide, cisplatin	Clear_cell	10	0.262058	Yamada, K., Tachibana, T., Hashimoto, H., Suzuki, K., Yanagida, S., Endoh, H., Kimura, E., Yasuda, M., Tanaka, T., & Ishikawa, H. (1999). Establishment and characterization of cell lines derived from serous adenocarcinoma (JHOS-2) and clear cell adenocarcinoma (JHOC-5, JHOC-6) of human ovary. Human Cell : Official Journal of Human Cell Research Society.
OVISE		Clear cell	Clear cell adenocarcinoma. Derived from a pelvic tumour from a 40 year-old woman. Before laparotomy in which the pelvic metastatic tumour was resected, the value of carbohydrate antigen (CA)125 was 190 U/ml and IAP was 1920 ug/ml.	Pelvic tumour; solid metastatic tumour	Six courses of CAP (cyclophosphamide, adriamycin, cisplatin)	Clear_cell	16	0.1455	Yanagibashi, T., Gorai, I., Nakazawa, T., Miyagi, E., Hirahara, F., Kitamura, H., & Minaguchi, H. (1997). Complexity of expression of the intermediate filaments of six new human ovarian carcinoma cell lines: New expression of cytokeratin 20. British Journal of Cancer, 76(7), 829–835; Gorai, I., Nakazawa, T., Miyagi, E., Hirahara, F., Nagashima, Y., & Minaguchi, H. (1995). Establishment and charac…
OAW42	OAW-42; OAW 42	Serous	Papillary serous cystadenocarcinoma. Cell line was derived from an ascitic fluid sample of a 46-year-old patient in relapse after a complete response to six courses of 100 mg m-2 cis-platinum. Histologically, the tumour was classified as a papillary serous cystadenocarcinoma. The patient died 1 month after paracentesis.	Ascites	Six courses of cisplatin	Clear_cell	90	0.143523	Wilson, A. P., Dent, M., Pejovic, T., Hubbold, L., & Radford, H. (1996). Characterisation of seven human ovarian tumour cell lines. British Journal of Cancer, 74(5), 722–727.
OVTOKO		Clear cell	Clear cell adenocarcinoma. Derived from a splenic tumour in a 78 year-old woman. Before splenectomy, the serum values were: CA125, 230 U/ml; IAP, 1600 ug/ml; TPA, 180 U/liter	Splenic tumour; solid metastatic tumour	Five courses of CAP (cyclophosphamide, adriamycin, cisplatin)	Clear_cell	16	0.080517	Yanagibashi, T., Gorai, I., Nakazawa, T., Miyagi, E., Hirahara, F., Kitamura, H., & Minaguchi, H. (1997). Complexity of expression of the intermediate filaments of six new human ovarian carcinoma cell lines: New expression of cytokeratin 20. British Journal of Cancer, 76(7), 829–835; Gorai, I., Nakazawa, T., Miyagi, E., Hirahara, F., Nagashima, Y., & Minaguchi, H. (1995). Establishment and charac…
OVMANA		Clear cell	Clear cell adenocarcinoma	Primary tumour	Three courses of intraperitoneal cisplatin	Clear_cell	4	0.0628191	Yanagibashi, T., Gorai, I., Nakazawa, T., Miyagi, E., Hirahara, F., Kitamura, H., & Minaguchi, H. (1997). Complexity of expression of the intermediate filaments of six new human ovarian carcinoma cell lines: New expression of cytokeratin 20. British Journal of Cancer, 76(7), 829–835.
RMG-I	RMG1; RMG-1	Clear cell	Ovarian clear cell carcinoma	Ascites	NS	Clear_cell	83	0.0259636	Nozawa, S., Tsukazaki, K., Sakayori, M., Jeng, C. H., & Iizuka, R. (1988). Establishment of a human ovarian clear cell carcinoma cell line (RMG-I) and its single cell cloning--with special reference to the stem cell of the tumor. Human Cell, 1(4), 426–435. http://www.ncbi.nlm.nih.gov/pubmed/3154025
HEY A8	HEY-A8; Hey-A8; Hey A8; HEYA8; HeyA8	NS	Moderately differentiated papillary cystadenocarcinoma. HEY was derived from a human ovarian cancer xenograft (HX-62) originally grown from a peritoneal deposit of a patient with moderately differentiated papillary cystadenocarcinoma of the ovary. Separately, HEY cells were induced to grow intraperitoneally in immunodeficient nude mice in the presence of ascitic fluid from ovarian cancer patients…	Peritoneal deposit; xenografted; ascites	NS	LGS	148	-0.00950852	Buick, R. N., Pullano, R., & Trent, J. M. (1985). Comparative properties of five human ovarian adenocarcinoma cell lines. Cancer Research, 45(8), 3668–3676; Buick, R. N., Pullano, R., & Trent, J. M. (1985). Comparative properties of five human ovarian adenocarcinoma cell lines. Cancer Research, 45(8), 3668–3676. http://www.ncbi.nlm.nih.gov/pubm
MCAS		Mucinous	Mucinous cystadenocarcinoma of the ovary	NS	NS	Mucinous	59	-0.0337683	Kidera, Y., Yoshimura, T., Ohkuma, Y., Iwasaka, T., & Sugimori, H. (1985). Establishment and characterization of cell line derived from mucinous cystadenocarcinoma of human ovary. Acta Obstetrica et Gynaecologica Japonica, 37(9), 1820–1824.
OV56	OV-56	Serous	Poorly differentiated serous carcinoma of a 46 year-old patient	Ascites	Carboplatin	LGS	1	-0.291924	Boocock, C. A., Charnock-Jones, D. S., Sharkey, A. M., McLaren, J., Barker, P. J., Wright, K. A., Twentyman, P. R., & Smith, S. K. (1995). Expression of vascular endothelial growth factor and its receptors flt and KDR in ovarian carcinoma. Journal of the National Cancer Institute, 87(7), 506–516. https://doi.org/10.1093/jnci/87.7.506
SK-OV-3	SKOV-3; SK.OV.3; SKOV3; Skov3; SKO3	NS	Adenocarcinoma of a 64 year-old patient	Ascites	NS	Clear_cell	4917	-0.331987	Originated by Trernpe, G., Old, L. j. Reference: Fogh J., Trempe G. (1975) New Human Tumor Cell Lines. In: Fogh J. (eds) Human Tumor Cells in Vitro. Springer, Boston, MA; McKeage, M. J., Abelt, G., Kelland, L. R., & Harrap, K. R. (1994). Mechanism of action of an orally administered platinum complex lammine bis butyrato cyclohexylamine dichloroplatinum (IV) (JM221)J in intrinsically cisplatin-res…
A2780	A-2780; A2780S	NS	CAP-sensitive cell line cloned from an untreated patient	NS	none	Endometrioid	2582	-0.369552	Eva, A., Robbins, K. C., Andersen, P. R., Srinivasan, A., Tronick, S. R., Reddy, E. P., Ellmore, N. W., Galen, A. T., Lautenberger, J. A., Papas, T. S., Westin, E. H., Wong-Staal, F., Gallo, R. C., & Aaronson, S. A. (1982). Cellular genes analogous to retroviral onc genes are transcribed in human tumour cells. Nature, 295(5845), 116–119; Louie, K. G., Behrens, B. C., Hamilton, T. C., Grotzinger, …
IGROV-1	Igrov-1; IGROV 1; IGR-OV1; IGROV1; Igrov1; IGR.OV1; IGROV; OV1/P; OV1/p; OV1-P	Mixed	Stage III ovarian carcinoma. Mainly endometrioid carcinoma with serous, clear cell and undifferentiated foci	Ovary	None	Clear_cell	475	-1.20211	Bénard, J., Da Silva, J., De Blois, M. C., Boyer, P., Riou, G., Duvillard, P., & Chiric, E. (1985). Characterization of a Human Ovarian Adenocarcinoma Line, IGROV1, in Tissue Culture and in Nude Mice. Cancer Research.
OVK18	OVK-18; OVK#18	Endometrioid	Ovarian endometrioid carcinoma	Ascites	NS	Endometrioid	12	-1.22034	Uehara, S., Abe, H., Hoshiai, H., Yajima, A., & Suzuki, M. (1984). Establishment and characterization of ovarian endometrioid carcinoma cell line. Gynecologic Oncology, 17(3), 314–325. https://doi.org/10.1016/0090-8258(84)90217-8
EFO-27	EFO 27; EFO27	Serous	Intermediate serous papillary adenocarcinoma	Omentum; solid omental metastasis	NS	Mucinous	22	-1.53045	Simon, W. E., Albrecht, M., Hänsel, M., Dietel, M., & Hölzel, F. (1983). Cell lines derived from human ovarian carcinomas: growth stimulation by gonadotropic and steroid hormones. Journal of the National Cancer Institute, 70(5), 839–845. http://www.ncbi.nlm.nih.gov/pubmed/6405069
TOV-21G	TOV-21g; TOV21G; TOV21	Clear cell	Clear cell adenocarcinoma of a 62 year-old patient	Ovary	none	Clear_cell	108	-2.66282	Provencher, D. M., Lounis, H., Champoux, L., Tétrault, M., Manderson, E. N., Wang, J. C., Eydoux, P., Savoie, R., Tonin, P. N., & Mes-Masson, A. M. (2000). Characterization of four novel epithelial ovarian cancer cell lines. In Vitro Cellular & Developmental Biology. Animal, 36(6), 357–361.

### Sheet: Pubmed search queries
Cell line name	Pubmed search query
59M	(ovarian[Title/Abstract] OR ovary[Title/Abstract]) AND 59M[Title/Abstract] OR OAW59M[Title/Abstract] OR OAW 59M[Title/Abstract] OR 59 M[Title/Abstract]
A2780	(ovarian[Title/Abstract] OR ovary[Title/Abstract]) AND (A2780[Title/Abstract] OR A-2780[Title/Abstract] OR A2780S[Title/Abstract])
Caov-3	(ovarian[Title/Abstract] OR ovary[Title/Abstract]) AND Caov-3[Title/Abstract] OR CaOv-3[Title/Abstract] OR CaOV-3[Title/Abstract] OR CAOV-3[Title/Abstract] OR CAOV3[Title/Abstract] OR CaOV3[Title/Abstract] OR CaOv3[Title/Abstract] OR Caov3[Title/Abstract] OR CA-OV-3[Title/Abstract]	(ovarian[Title/Abstract] OR ovary[Title/Abstract]) AND Caov-3[Title/Abstract] OR CaOv-3[Title/Abstract] OR CaOV-3[Title/Abstract] OR CAOV-3[Title/Abstract] OR CAOV3[Title/Abstract] OR CaOV3[Title/Abstract] OR CaOv3[Title/Abstract] OR Caov3[Title/Abstract] OR CA-OV-3[Title/Abstract])
Caov-4	(ovarian[Title/Abstract] OR ovary[Title/Abstract]) AND Caov-4[Title/Abstract] OR CaOv-4[Title/Abstract] OR CaOV-4[Title/Abstract] OR CAOV-4[Title/Abstract] OR CAOV4[Title/Abstract] OR Caov4[Title/Abstract]
COV318	(ovarian[Title/Abstract] OR ovary[Title/Abstract]) AND COV318[Title/Abstract] OR Cov318[Title/Abstract] OR COV-318[Title/Abstract]
COV362	(ovarian[Title/Abstract] OR ovary[Title/Abstract]) AND COV362[Title/Abstract] OR Cov362[Title/Abstract] OR COV-362[Title/Abstract]
COV644	(ovarian[Title/Abstract] OR ovary[Title/Abstract]) AND COV644[Title/Abstract] OR COV-644[Title/Abstract]
EFO-21	(ovarian[Title/Abstract] OR ovary[Title/Abstract]) AND EFO-21[Title/Abstract] OR EFO 21[Title/Abstract] OR EFO21[Title/Abstract]
EFO-27	(ovarian[Title/Abstract] OR ovary[Title/Abstract]) AND EFO-27[Title/Abstract] OR EFO 27[Title/Abstract] OR EFO27[Title/Abstract]
ES-2	(ovarian[Title/Abstract] OR ovary[Title/Abstract]) AND ES-2[Title/Abstract] OR ES2[Title/Abstract]
FU-OV-1	(ovarian[Title/Abstract] OR ovary[Title/Abstract]) AND FU-OV-1[Title/Abstract] OR FUOV1[Title/Abstract]
HEY A8	(ovarian[Title/Abstract] OR ovary[Title/Abstract]) AND HEY A8[Title/Abstract] OR HEY-A8[Title/Abstract] OR Hey-A8[Title/Abstract] OR Hey A8[Title/Abstract] OR HEYA8[Title/Abstract] OR HeyA8[Title/Abstract]
IGROV-1	(ovarian[Title/Abstract] OR ovary[Title/Abstract]) AND IGROV-1[Title/Abstract] OR Igrov-1[Title/Abstract] OR IGROV 1[Title/Abstract] OR IGR-OV1[Title/Abstract] OR IGROV1[Title/Abstract] OR Igrov1[Title/Abstract] OR IGR.OV1[Title/Abstract] OR IGROV[Title/Abstract] OR OV1/P[Title/Abstract] OR OV1/p[Title/Abstract] OR OV1-P[Title/Abstract]
JHOC-5	(ovarian[Title/Abstract] OR ovary[Title/Abstract]) AND JHOC-5[Title/Abstract] OR JHOC5[Title/Abstract]
JHOM-1	(ovarian[Title/Abstract] OR ovary[Title/Abstract]) AND JHOM-1[Title/Abstract] OR JHOM1[Title/Abstract]
JHOM-2B	(ovarian[Title/Abstract] OR ovary[Title/Abstract]) AND JHOM-2B[Title/Abstract] OR JHOM2B[Title/Abstract]
JHOS-2	(ovarian[Title/Abstract] OR ovary[Title/Abstract]) AND JHOS-2[Title/Abstract] OR JHOS2[Title/Abstract]
JHOS-4	(ovarian[Title/Abstract] OR ovary[Title/Abstract]) AND JHOS-4[Title/Abstract] OR JHOS4[Title/Abstract]
KURAMOCHI	(ovarian[Title/Abstract] OR ovary[Title/Abstract]) AND KURAMOCHI[Title/Abstract]
MCAS	(ovarian[Title/Abstract] OR ovary[Title/Abstract]) AND MCAS[Title/Abstract]
OAW28	(ovarian[Title/Abstract] OR ovary[Title/Abstract]) AND OAW28[Title/Abstract] OR OAW-28[Title/Abstract] OR OAW 28[Title/Abstract]
OAW42	(ovarian[Title/Abstract] OR ovary[Title/Abstract]) AND OAW42[Title/Abstract] OR OAW-42[Title/Abstract] OR OAW 42[Title/Abstract]
OC 314	(ovarian[Title/Abstract] OR ovary[Title/Abstract]) AND OC 314[Title/Abstract] OR OC-314[Title/Abstract] OR OC314[Title/Abstract]
OELE	(ovarian[Title/Abstract] OR ovary[Title/Abstract]) AND OELE[Title/Abstract]
OV56	(ovarian[Title/Abstract] OR ovary[Title/Abstract]) AND OV56[Title/Abstract] OR OV-56[Title/Abstract]
OV7	(ovarian[Title/Abstract] OR ovary[Title/Abstract]) AND OV7[Title/Abstract] OR OV-7[Title/Abstract]
OV-90	(ovarian[Title/Abstract] OR ovary[Title/Abstract]) AND OV-90[Title/Abstract] OR OV90[Title/Abstract]
OVCAR-3	(ovarian[Title/Abstract] OR ovary[Title/Abstract]) AND OVCAR-3[Title/Abstract] OR Ovcar-3[Title/Abstract] OR OVCAR 3[Title/Abstract] OR NIH:OVCAR-3[Title/Abstract] OR NIH:Ovcar-3[Title/Abstract] OR NIH:OVCAR3[Title/Abstract] OR NIH-OVCAR-3[Title/Abstract] OR NIHOVCAR3[Title/Abstract] OR OVCAR.3[Title/Abstract] OR OVCAR3[Title/Abstract] OR Ovcar3[Title/Abstract]
OVCAR-4	(ovarian[Title/Abstract] OR ovary[Title/Abstract]) AND OVCAR-4[Title/Abstract] OR OVCAR 4[Title/Abstract] OR NIH:OVCAR-4[Title/Abstract] OR NIH:OVCAR4[Title/Abstract] OR OVCAR.4[Title/Abstract] OR OVCAR4[Title/Abstract] OR Ovcar4[Title/Abstract]
OVCAR-8	(ovarian[Title/Abstract] OR ovary[Title/Abstract]) AND OVCAR-8[Title/Abstract] OR OVCAR 8[Title/Abstract] OR NIH:OVCAR-8[Title/Abstract] OR OVCAR8[Title/Abstract] OR Ovcar8[Title/Abstract] OR OVCAR.8[Title/Abstract] OR OVCA8[Title/Abstract]
OVISE	(ovarian[Title/Abstract] OR ovary[Title/Abstract]) AND OVISE[Title/Abstract]
OVK18	(ovarian[Title/Abstract] OR ovary[Title/Abstract]) AND OVK18[Title/Abstract] OR OVK-18[Title/Abstract] OR OVK#18[Title/Abstract]
OVKATE	(ovarian[Title/Abstract] OR ovary[Title/Abstract]) AND OVKATE[Title/Abstract]
OVMANA	(ovarian[Title/Abstract] OR ovary[Title/Abstract]) AND OVMANA[Title/Abstract]
OVSAHO	(ovarian[Title/Abstract] OR ovary[Title/Abstract]) AND OVSAHO[Title/Abstract]
OVTOKO	(ovarian[Title/Abstract] OR ovary[Title/Abstract]) AND OVTOKO[Title/Abstract]
RMG-I	(ovarian[Title/Abstract] OR ovary[Title/Abstract]) AND RMG-I[Title/Abstract] OR RMG1[Title/Abstract] OR RMG-1[Title/Abstract]
RMUG-S	(ovarian[Title/Abstract] OR ovary[Title/Abstract]) AND RMUG-S[Title/Abstract] OR RMUGS[Title/Abstract]
SK-OV-3	(ovarian[Title/Abstract] OR ovary[Title/Abstract]) AND SK-OV-3[Title/Abstract] OR SKOV-3[Title/Abstract] OR SK.OV.3[Title/Abstract] OR SKOV3[Title/Abstract] OR Skov3[Title/Abstract] OR SKO3[Title/Abstract]
SNU-119	(ovarian[Title/Abstract] OR ovary[Title/Abstract]) AND SNU-119[Title/Abstract] OR SNU119[Title/Abstract] OR NCI-SNU-119[Title/Abstract]
SNU-8	(ovarian[Title/Abstract] OR ovary[Title/Abstract]) AND SNU-8[Title/Abstract] OR SNU8[Title/Abstract]
TOV-112D	(ovarian[Title/Abstract] OR ovary[Title/Abstract]) AND TOV-112D[Title/Abstract] OR TOV-112d[Title/Abstract] OR TOV112D[Title/Abstract] OR TOV-112[Title/Abstract] OR TOV112[Title/Abstract]
TOV-21G	(ovarian[Title/Abstract] OR ovary[Title/Abstract]) AND TOV-21G[Title/Abstract] OR TOV-21g[Title/Abstract] OR TOV21G[Title/Abstract] OR TOV21[Title/Abstract]
TYK-nu	(ovarian[Title/Abstract] OR ovary[Title/Abstract]) AND TYK-nu[Title/Abstract] OR TYK-NU[Title/Abstract] OR TYKnu[Title/Abstract] OR TYKNU[Title/Abstract]
